# A multifunctional *Dehalobacter*? Tandem chloroform and dichloromethane degradation in a mixed microbial culture

**DOI:** 10.1101/2023.08.10.552028

**Authors:** Olivia Bulka, Jennifer Webb, Sandra Dworatzek, Radhakrishnan Mahadevan, Elizabeth A. Edwards

## Abstract

Chloroform (CF) and dichloromethane (DCM) contaminate groundwater sites around the world, which can be remediated through bioaugmentation. Although several strains of *Dehalobacter restrictus* can reduce CF to DCM, and multiple Peptococcaceae can ferment DCM, these processes cannot happen simultaneously due to CF sensitivity in the known DCM-degraders or electron donor competition. Here we present a mixed microbial culture that can simultaneously metabolize CF and DCM to carbon dioxide and create an additional enrichment culture fed only DCM. Through species-specific qPCR, we find that a *Dehalobacter* strain grows both while CF alone and DCM alone are converted, indicating its involvement in both metabolic steps. Additionally, the culture was maintained for over 1400 days without addition of exogenous electron donor, and through electron balance calculations we show that DCM mineralization produces sufficient reducing equivalents (likely hydrogen) for CF respiration. Together, these results suggest intraspecies electron transfer could occur to continually reduce CF in the culture. Minimizing the addition of electron donor reduces the cost of bioremediation, and understanding this mechanism informs strategies for culture maintenance and scale-up, and benefits contaminated sites where the culture is employed for remediation worldwide.

**SYNOPSIS:** Dechlorination of chloroform to dichloromethane and dichloromethane mineralization are performed concurrently by a *Dehalobacter*-containing mixed microbial community without provision of exogenous electron donor.

**TOC ART:** 
