## Supplementary Tables for "A multifunctional *Dehalobacter*? Tandem chloroform and dichloromethane degradation in a mixed microbial culture"

### Sheet: Read Me - TOC
SUPPLEMENTARY TABLES
A multifunctional Dehalobacter? Tandem chloroform and dichloromethane degradation in a mixed microbial culture.
Olivia Bulka, Jennifer Webb, Sandra Dworatzek, Radhakrishnan Mahadevan, Elizabeth A. Edwards.
TABLE OF CONTENTS
Table S1. Staggered primers used for amplicon sequencing.
Table S2: Calculation of fraction of electrons to biomass (fs) based on thermodynamic calculations and experimental values
	Table S2a shows calculation of theoretical and experimental fs, while Table S2b shows assumed cell characteristics for calculation
Table S3: Dehalobacter yield calculations on CF and DCM
Table S4: Cumulative electron balance in SC05-UT and DCME.

### Sheet: Table S1- primers
Table S1. Staggered primers used for amplicon sequencing.
Specificity	Name	Primer sequence (5' --> 3')
General Bacteria & Archaea	926F - 1	AAA CTY AAA KGA ATW GRC GG
	926F - 2	T AAA CTY AAA KGA ATW GRC GG
	926F - 3	AC AAA CTY AAA KGA ATW GRC GG
	926F - 4	CTA AAA CTY AAA KGA ATW GRC GG
	1391R - 1	ACG GGC GGT GWG TRC
	1391R - 2	T ACG GGC GGT GWG TRC
	1391R - 3	AC ACG GGC GGT GWG TRC
	1391R - 4	CTA ACG GGC GGT GWG TRC

### Sheet: Table S2a- fs calc
Table S2a. Calculation of fraction of electrons to biomass (fs) based on thermodynamic calculations and experimental values. ND= Not determined.
						dGr	dGp	dGpc	A	fs/fe (1/A)	fs (1/(A+1))	Theoretical yield*		Measured yield		Experimental fs	Theoretical fs
	Electron donor	Electron acceptor	Carbon source	eeq/ mol donor	Organism	(kJ/eeq)	(kJ/eeq)	(kJ/eeq)	(eeq acceptor/ eeq cells)	(eeq cells/ eeq acceptor)	(eeq cells/ eeq donor)	(g cells/ eeq donor)	(cells/ eeq donor)	(cells/ mmol donor)	(cells/ eeq donor)	(eeq cells/eeq donor)	(eeq cells/eeq donor)
	H2	CF	CO2	2	Dehalobacter	-85.34	113.8	18.8	4.31607	0.231692	0.188109	1.06282	1.09456e+13	2.45462e+10	1.22731e+13	0.211141	0.188109
	DCM	CF	CO2	4	Dehalobacter	-134.3	113.8	18.8	2.74262	0.364615	0.267193	1.50964	1.55473e+13	8.37636e+10	2.09409e+13	0.360257	0.267193
	DCM	H+	CO2	4	Dehalobacter	-49	113.8	18.8	7.51701	0.133032	0.117412	0.663379	6.83191e+12	3.18624e+10	7.9656e+12	0.137036	0.117412
	H2	CO2	CO2	2	Methanogen	-16.4	113.8	18.8	22.4593	0.0445249	0.0426269	0.240842	7.59754e+11	ND	ND	ND	0.0426269
Adjusted for concentrations‡	H2	CF	CO2	2	Dehalobacter	-97.8	113.8	18.8	3.76619	0.26552	0.209811	1.18543	1.22084e+13	2.45462e+10	1.22731e+13	0.211141	0.209811
	DCM	CF	CO2	4	Dehalobacter	-137.1	113.8	18.8	2.6866	0.372217	0.271252	1.53258	1.57835e+13	8.37636e+10	2.09409e+13	0.360257	0.271252
	DCM	H+	CO2	4	Dehalobacter	-80.6	113.8	18.8	4.56989	0.218824	0.179537	1.01438	1.04468e+13	3.18624e+10	7.9656e+12	0.137036	0.179537
	H2	CO2	CO2	2	Methanogen	-6.8	113.8	18.8	54.1667	0.0184615	0.0181269	0.102417	3.23082e+11	ND	ND	ND	0.0181269
													*assuming 9.71E-14 g/ Dehalobacter cell, 3.17E-13 g/ methanogen, and 5.65 g cells/eeq (Table S3)
‡Assumptions:
Compound	Activity
CF	0.001	M
DCM	0.001	M
Cl-	0.033	M
CO2	0.2	atm
CH4	0.001	M
H+	1e-07	M, (pH 7)
H2	0.0001	atm
H2O	1	M
Property	Value
Temperature	298	K
R	0.008134
E	0.6

### Sheet: Table S2b- cell sizes
Table S2b. Calculation of fraction of electrons to biomass (fs) based on thermodynamic calculations and experimental values (Assumptions of cell characteristics)
	Organism	Shape	Diameter (μm)	Length (μm)	Volume (μm3)a	Mass per dry cell (g)b	Copies of 16S gene per cell	mass per copy (g)	Citation
Archaea	Methanosaeta	cylinder	0.5	4	0.785397	2.42688e-13	2	1.21344e-13	Patel and Sprott 1990	Size of Methanosaeta spp. reported as 2.5-6 μm
	Methanomicrobiales	sphere	1.6	NA	2.14466	6.627e-13	2	3.3135e-13	Mikucki et al. 2003
	Methanosphaerula	sphere	0.65	NA	0.143793	4.44321e-14	3	1.48107e-14	Cadillo-Quiroz et al. 2009	(reported as regular cocci, 0.5–0.8 μm in size)
	Average methanogen							1.55835e-13
Bacteria	Dehalobacter	cylinder	0.4	2.5	0.314159	9.70751e-14	3	3.23584e-14	Holliger et al. 1998	(reported as ﻿2–3 µm long with a diameter of 0.3–0.5 µm)
aVolume of spherical cells calculated using v=4/3πr3 while volumes of cylinder-shaped cells (rods) was calculated using v= πr2l.
bCell volume was converted to wet mass using an estimated cell density of 1.03 g/mL, and dry mass was estimated by assuming 70% of wet cell mass was water.

### Sheet: Table S3- yield
Table S3: Dehalobacter yield calculations on CF and DCM
Culture	Substrate	Time (d)	Amount degraded (mmol)	Initial copies (copies/uL)	Initial error (copies/uL)	Final copies (copies/uL)	Final error (copies/uL)	delta(Copies) (copies/mL)	delta(Copies) Error (copies/uL)	bottle volume (mL)	delta(Copies) (copies/bottle)	Degradation rate (mmol/ d)	Yield (copies/ mmol)	Yield* (cells/mmol)	Yield error (cells/ mmol)
SC05	CF(+DCM)	5	0.053	91344.8	8379.69	224529	23747.3	133184	25182.4	100	1.33184e+10	0.0106	2.51291e+11	8.37636e+10	1.5838e+10
SC05	CF	41	0.20745	14366.5	4576.26	116484	18026.9	102118	18598.7	300	3.06353e+10	0.00505976	1.47675e+11	4.92251e+10	8.96538e+09
DCM enrichment	CF	7	0.009	5500.04	14.7757	12127.5	3576.76	6627.47	3576.79	100	6.62747e+08	0.00128571	7.36386e+10	2.45462e+10	1.32474e+10
SC05	DCM	12	0.035	112791	10792.3	134792	3745.16	22000.8	11423.7	100	2.20008e+09	0.00291667	6.28596e+10	2.09532e+10	1.08797e+10
DCM enrichment	DCM	33	0.2303	1755.04	452.551	75134.1	8233.5	73379	8245.93	300	2.20137e+10	0.00697878	9.55872e+10	3.18624e+10	3.58052e+09
														*assuming 3 copies/ cell

### Sheet: Table S4- overall e- bal
Table S4: Cumulative electron balance in SC05-UT and DCME.
		delta(amt) (mmol)			Acceptors consumed (meeq)				Donors consumed (µeeq)
Culture	Duration (days)	CF dechlorinated	DCM mineralized	Methane produced	Methanogenesis	Acetogenesis	Biomass*	SUM	DCM mineralization	SUM	Percent e- recovery (donor/ acceptor)
SC05-UT	828	5.65	5.72	1.79	14.32	0	8.136	22.456	22.6	22.6	100.641
DCME	687	NA	14.66	6.93	55.44	0	8.2096	63.6496	58.64	58.64	92.1294
*Fraction of electrons to biomass calculated from measured cell yields (fs=0.36 eeq cells/eeq donor SC05-UT, fs=0.14 eeq cells/eeq donor DCME).
